# Identification of a novel link connecting indole-3-acetamide with abscisic acid biosynthesis and signaling

**DOI:** 10.1101/2025.08.15.670611

**Authors:** José Moya-Cuevas, Paloma Ortiz-García, Adrián González Ortega-Villaizán, Irene Viguera-Leza, Andrés Pérez-González, Javier Paz-Ares, Carlos Alonso-Blanco, Jesús Vicente-Carbajosa, Stephan Pollmann

## Abstract

Plants regulate their developmental programs and their responses to environmental changes through a complex network of small signaling compounds, known as phytohormones. The role of auxins in promoting plant growth has been extensively investigated. Furthermore, previous studies have demonstrated that the accumulation of indole-3-acetamide (IAM), an auxin precursor, results in the suppression of plant growth, particularly primary root elongation. This observation led to the hypothesis that IAM or an IAM derivative exerts negative growth regulatory effects. However, the molecular mechanism by which IAM inhibits plant growth remains largely unelucidated. To gain deeper insight into the molecular mode of action of IAM, we conducted a comprehensive genome-wide association study (GWAS) using a highly diverse collection of 166 wild Arabidopsis accessions from the Iberian Peninsula. Consequently, we identified several genomic regions associated with a reduced response to IAM under controlled *in vitro* conditions, which included *ABA3* and *GA2ox2* as candidate genes. Sequence analyses, transcriptomics studies, and comparison of three-dimensional models generated for *ABA3* proteins encoded by the two major natural alleles identified in the collection of wild accessions suggested that IAM-triggered inhibition of primary root elongation is closely associated with the formation of abscisic acid (ABA) in *Arabidopsis thaliana* seedlings. Finally, physiological characterization of mutants for those candidate genes further corroborated that IAM activates ABA signaling. Our results demonstrate that IAM is intricately linked with ABA biosynthesis and signaling, thereby elucidating a novel node in plant hormone crosstalk.
