## Supporting Information Table 1 for "Identification of a novel link connecting indole-3-acetamide with abscisic acid biosynthesis and signaling"

### Sheet: Sheet1
Location Name	ecotype_ID	Sequenced by	Accession ID	Country	Lat(°N)	Long(°W)	RRLR(%)	DSDS50	Alt (m.a.s.l.)
Alcongosta	9506	Monsanto	Alo-0	POR	40.1109	-7.47487	58.2339	102	763
Monsanto	9508	Monsanto	Mos-1	POR	40.0418	-7.10904	81.5153	133.167	620
Reguengo	9509	Monsanto	Reg-0	POR	39.2874	-7.4018	85.3681	559	535
Reliquias	9510	Monsanto	Rei-0	POR	38.7446	-7.59475	91.5416	447	440
Valverde	9511	Monsanto	Vav-0	POR	38.5324	-8.01851	53.2911	559	220
Vidigueira	9512	Monsanto	Vid-1	POR	38.2237	-7.84533	95.2597	559	262
Argamasilla de Calatrava	9513	Monsanto	Adc-5	ESP	38.7664	-4.07217	79.3111	500.333	701
Arroba de los Montes	9514	Monsanto	Adm-0	ESP	39.1463	-4.54294	80.3818	559	763
Alcántara	9515	Monsanto	Ala-0	ESP	39.7213	-6.89178	144.931	559	158
Allariz	9517	Monsanto	All-0	ESP	42.1893	-7.80303	82.5998	412.8	450
Almedíjar	9518	Monsanto	Alm-0	ESP	39.8848	-0.364004	69.8839	99.5	678
Anglés	9519	Monsanto	Ang-0	ESP	41.9401	2.64382	50.9982	107.167	160
Aranda de Duero	9520	Monsanto	Ara-4	ESP	41.7009	-3.68317	63.5418	195.333	859
Barcelona	9521	Monsanto	Bar-1	ESP	41.4341	2.13103	68.7447	140	429
Benarrabá	9522	Monsanto	Bea-0	ESP	36.5211	-5.26806	90.2175	559	140
Benatae	9523	Monsanto	Ben-0	ESP	38.3723	-2.65529	65.9524	153.5	770
Bernués	9524	Monsanto	Ber-0	ESP	42.516	-0.56179	82.0084	82.1667	1080
Bisaurri	9525	Monsanto	Bis-0	ESP	42.4899	0.53657	53.3198	96	1450
Cabrera de Mar	9526	Monsanto	Cab-3	ESP	41.5395	2.3886	47.3396	252.667	354
Candelario	9527	Monsanto	Cad-0	ESP	40.365	-5.74182	51.7305	96	1170
Calamocha	9528	Monsanto	Cal-0	ESP	40.9411	-1.37045	53.1654	160.833	1120
Capileira	9529	Monsanto	Cap-1	ESP	36.9689	-3.35862	49.4777	129.833	1460
Cardeña	9530	Monsanto	Car-1	ESP	38.2526	-4.32411	59.75	115.8	756
Ciruelos de Coca	9531	Monsanto	Cdc-3	ESP	41.2135	-4.54565	79.919	103.4	800
Castrillejos de la Olma	9532	Monsanto	Cdo-0	ESP	42.231	-4.63802	87.7487	263.5	820
Carbonero el Mayor	9533	Monsanto	Cem-0	ESP	41.1484	-4.31729	94.3014	243.667	898
Cardiel de los Montes	9534	Monsanto	Cmo-3	ESP	40.0487	-4.65224	62.2406	280	409
Cabo de Creus	9535	Monsanto	Coc-1	ESP	42.3116	3.19451	69.4023	89	245
Corduente	9536	Monsanto	Cor-0	ESP	40.8297	-2.00122	73.5242	331.833	1080
Cumbres Mayores	9537	Monsanto	Cum-1	ESP	38.0668	-6.65791	95.8768	559	640
Dehesa de Perosín	9539	Monsanto	Deh-1	ESP	40.2893	-6.66686	83.0606	95	860
El Brull	9540	Monsanto	Elb-0	ESP	41.8108	2.34041	65.3886	131	1014
Fuente Obejuna	9541	Monsanto	Fue-2	ESP	38.2633	-5.42385	138.633	305	600
Fuenfría	9542	Monsanto	Fun-0	ESP	40.7872	-4.05033	81.6621	98	1804
Grazalema	9543	Monsanto	Gra-0	ESP	36.7691	-5.39373	87.408	143.4	1284
Guadalupe	9544	Monsanto	Gua-1	ESP	39.4	-5.33436	92.5788	559	601
Hoyocasero	9548	Monsanto	Hoy-0	ESP	40.3948	-4.99852	96.3605	91.8333	1390
Humienta	9549	Monsanto	Hum-2	ESP	42.2272	-3.68889	102.053	114.2	924
Isoba	9550	Monsanto	Iso-4	ESP	43.0478	-5.37233	67.8325	64	1675
Jiménez de Jamuz	9551	Monsanto	Jim-1	ESP	42.2822	-5.91859	101.263	124	804
Labajos	9552	Monsanto	Lab-7	ESP	40.8656	-4.49767	69.9532	298.5	1001
Laguna de Duero	9553	Monsanto	Ldd-0	ESP	41.5761	-4.70746	62.5445	75.6667	712
La Solana	9554	Monsanto	Lso-0	ESP	38.8589	-3.16167	93.153	160.6	769
Marjaliza	9555	Monsanto	Mar-1	ESP	39.5825	-3.93043	74.4211	200.667	1030
Menasalbas	9556	Monsanto	Men-2	ESP	39.6589	-4.34423	107.14	330.75	749
Montanuy	9557	Monsanto	Moa-0	ESP	42.4633	0.698816	65.9753	72.3333	1180
Molacillos	9558	Monsanto	Moc-11	ESP	41.5651	-5.64081	91.0173	89.6667	665
Montoro	9559	Monsanto	Mon-5	ESP	38.0607	-4.38301	76.667	303.5	316
Montemolín	9560	Monsanto	Mot-0	ESP	38.1914	-6.23785	75.296	107	535
Muñico	9561	Monsanto	Mun-0	ESP	40.7107	-5.04577	93.273	96	1142
Mura	9562	Monsanto	Mur-0	ESP	41.675	2.00026	77.0671	70.75	836
Noguera	9564	Monsanto	Nog-17	ESP	40.4512	-1.60089	102.938	333.4	1445
Orbaitzeta	9565	Monsanto	Orb-10	ESP	42.9725	-1.22959	71.8561	201.75	735
Pallerols del Cantó	9567	Monsanto	Pal-0	ESP	42.3431	1.2982	81.8298	67.3333	1583
Baños de Panticosa	9568	Monsanto	Pan-0	ESP	42.7602	-0.232371	112.144	105	1668
Palacios del Sil	9569	Monsanto	Pds-1	ESP	40.7385	-3.89782	64.0449	98.8333	1096
Romanya de la Selva	9573	Monsanto	Rds-0	ESP	41.8583	2.98769	63.4545	87.3333	317
Relumbrar	9574	Monsanto	Rel-0	ESP	38.6034	-2.70431	87.1098	311	1040
Revenga	9576	Monsanto	Rev-0	ESP	40.861	-4.10943	64.9662	126.5	1173
Rialb	9577	Monsanto	Ria-0	ESP	42.3363	2.1726	37.7297	60.1667	1034
San Martín de Castañeda	9578	Monsanto	Sac-0	ESP	42.1278	-6.69729	86.1677	136.6	1006
Santa Elena	9579	Monsanto	San-10	ESP	38.3326	-3.5077	87.789	221	700
Santa Olaja de Varga	9581	Monsanto	Sdv-3	ESP	42.8363	-5.12291	85.7655	144.167	969
Sestrica	9582	Monsanto	Ses-0	ESP	41.4836	-1.63153	87.2096	68.8333	772
Sierra Nevada	9583	Monsanto	Sne-0	ESP	37.0759	-3.2613	89.2966	72.8	1650
Santo Tomé del Puerto	9584	Monsanto	Stp-0	ESP	41.1922	-3.58155	99.5126	139.5	1144
San Vicente	9585	Monsanto	Svi-0	ESP	43.3968	-7.39495	77.5979	485.833	405
Tamajón	9586	Monsanto	Tam-0	ESP	41.0273	-3.27164	80.8878	109.8	1025
Torrijo de la Cañada	9587	Monsanto	Tdc-0	ESP	41.4958	-1.88568	69.5387	82.1667	830
Tolva	9588	Monsanto	Tol-7	ESP	42.1103	0.595097	59.0654	103.2	832
Torreandaluz	9589	Monsanto	Tor-1	ESP	41.5954	-2.83582	95.8433	92.1667	1000
Tresali	9590	Monsanto	Trs-0	ESP	43.3639	-5.49272	82.689	120.5	240
Valdenoceda	9591	Monsanto	Vad-0	ESP	42.8583	-3.59155	77.9972	251	600
Valdezcaray	9593	Monsanto	Vaz-0	ESP	42.2604	-2.98883	78.1401	94.2	1670
Vilanova de Meiá	9594	Monsanto	Vdm-0	ESP	42.0368	1.00749	56.3744	80.4	1077
Villagonzalo de Tormes	9595	Monsanto	Vdt-0	ESP	40.8896	-5.49632	71.14	109	812
Verín	9596	Monsanto	Ver-5	ESP	41.949	-7.44765	87.2366	114.333	510
Viguera	9597	Monsanto	Vig-1	ESP	42.3079	-2.53126	63.844	78.5	650
Viñayo	9599	Monsanto	Vin-0	ESP	42.7978	-5.77088	76.5896	102.5	1035
Villareal de San Carlos	9600	Monsanto	Vis-0	ESP	39.846	-6.04546	136.299	145	244
Vozmediano	9601	Monsanto	Voz-0	ESP	41.8444	-1.87931	80.6754	158.333	940
Villanueva del Pardillo	9602	Monsanto	Vpa-1	ESP	40.494	-3.966	47.0326	337	660
Acehuche	9817	Monsanto	Ace-0	ESP	39.8384	-6.59868	164.26	559	330
Amunartia	9819	Monsanto	Amu-0	ESP	42.3528	-3.03556	105.103	96.6667	960
Arevalo	9820	Monsanto	Are-0	ESP	41.0035	-4.7125	44.899	300	838
Arbúcies	9821	Monsanto	Aru-0	ESP	41.8136	2.49414	94.9686	93.8333	440
Aulencia	9822	Monsanto	Aul-0	ESP	40.5191	-4.01924	83.2022	328.8	793
Los Barreros	9823	Monsanto	Bae-0	ESP	43.3427	-5.84373	69.9483	109.333	310
Besande	9824	Monsanto	Bes-5	ESP	42.9092	-4.91498	82.7307	125.2	1430
Boadilla del Monte	9825	Monsanto	Boa-0	ESP	40.3957	-3.8815	75.3297	306.833	670
Borrenes	9826	Monsanto	Bor-0	ESP	42.4925	-6.70632	77.513	111.5	615
Bossost	9827	Monsanto	Bos-0	ESP	42.7828	0.691465	67.0963	87.8333	719
Brazuelo	9828	Monsanto	Bra-0	ESP	42.4963	-6.14968	77.7875	90.4	988
Busquístar	9830	Monsanto	Bus-0	ESP	36.9731	-3.27832	66.5594	102	1438
Castellar de Santiago	9831	Monsanto	Cas-0	ESP	38.5353	-3.38954	72.9064	369.6	811
Cantoblanco	9832	Monsanto	Cat-0	ESP	40.5421	-3.68695	112.594	98	733
Chapinería	9833	Monsanto	Cha-0	ESP	40.3775	-4.21272	116.517	532	665
La Chopera de las Rozas	9834	Monsanto	Cho-0	ESP	40.5135	-3.89805	116.131	559	725
Ciudad Rodrigo	9835	Monsanto	Cir-0	ESP	40.6095	-6.5701	81.8461	309.667	611
Codos	9836	Monsanto	Cod-0	ESP	41.2531	-1.31701	81.7479	174	902
Constantina	9837	Monsanto	Con-0	ESP	37.9382	-5.59913	96.5305	95.3333	756
Cotanes del Monte	9838	Monsanto	Cot-0	ESP	41.8265	-5.38038	91.1224	89	745
Colmenar del Arroyo	9839	Monsanto	Coy-0	ESP	40.4415	-4.26699	55.1441	126.25	906
Daroca	9840	Monsanto	Dar-0	ESP	41.1291	-1.43219	65.2611	104.4	890
San Lorenzo del Escorial	9841	Monsanto	Ees-0	ESP	40.5883	-4.14678	96.2469	395	1050
El Emperador	9843	Monsanto	Elp-0	ESP	39.3082	-3.89009	97.3351	94	836
Escanilla	9844	Monsanto	Esn-2	ESP	42.2708	0.193502	90.0398	156	533
Ermita Virgen del Soto	9845	Monsanto	Evs-0	ESP	40.4792	-3.9597	74.4565	142	613
Ezcaray	9846	Monsanto	Ezc-2	ESP	42.3049	-3.02574	79.9856	161.833	850
La Felguera	9847	Monsanto	Fel-2	ESP	43.3137	-5.69766	80.4303	421.5	210
Garganta de la Olla	9848	Monsanto	Glo-1	ESP	40.1105	-5.77587	81.9702	192.333	634
Guadarrama	9849	Monsanto	Gud-3	ESP	40.6505	-4.10873	89.5513	79.3333	1044
Hecho	9850	Monsanto	Hec-0	ESP	42.8552	-0.696575	74.6155	121	1238
Huergas de Babia	9851	Monsanto	Hue-3	ESP	42.9568	-6.10472	95.1248	86.4	1234
INIA-Madrid	9852	Monsanto	Ini-0	ESP	40.4542	-3.74795	63.5312	87.5	600
Las Caldas	9853	Monsanto	Lac-0	ESP	43.3244	-5.91574	77.3016	99.6667	138
La Frialdad	9854	Monsanto	Laf-1	ESP	43.3595	-5.88331	88.1042	377	227
Las Matas	9855	Monsanto	Lam-0	ESP	40.5667	-3.88936	90.1169	305.25	710
La Chaparrita	9856	Monsanto	Lch-0	ESP	40.5066	-4.0014	77.56	315.5	707
Leganés	9857	Monsanto	Leg-0	ESP	40.3276	-3.80495	58.8789	140.2	696
Lozoya	9858	Monsanto	Loz-0	ESP	40.9782	-3.80064	82.0808	165.833	1486
Las Rozas	9859	Monsanto	Lro-0	ESP	40.496	-3.87774	63.4765	559	705
Lumbreras	9860	Monsanto	Lum-0	ESP	42.2375	-2.62178	100.525	91.6	1161
Marchamalo	9861	Monsanto	Mac-0	ESP	40.7171	-3.2069	78.5976	100	701
Madrid-Centro	9862	Monsanto	Mad-0	ESP	40.4454	-3.67376	65.4995	528.333	712
Martorell de la Selva	9864	Monsanto	Mat-0	ESP	41.762	2.68608	76.7052	188.833	68
Molinos de Duero	9866	Monsanto	Mdd-0	ESP	41.8873	-2.78778	71.261	162.167	1100
Mierla	9867	Monsanto	Mie-1	ESP	40.9415	-3.21887	88.2335	114.833	979
Montseny	9868	Monsanto	Moe-0	ESP	41.7799	2.36798	85.0687	100.5	664
Montejaque	9869	Monsanto	Moj-0	ESP	36.7579	-5.28018	71.2774	226.667	705
Monzón	9870	Monsanto	Moz-0	ESP	41.9141	0.172243	82.5236	119	241
Navacerrada	9871	Monsanto	Nac-0	ESP	40.751	-3.99388	72.8278	92.6667	1420
Las Navas de la Concepción	9873	Monsanto	Ndc-0	ESP	37.9426	-5.44801	126.454	412.5	461
Ojacastro	9874	Monsanto	Oja-0	ESP	42.3437	-2.99719	84.2891	102.8	825
Oviedo	9875	Monsanto	Ovi-1	ESP	43.3795	-5.86682	87.2115	400.833	386
Prades	9876	Monsanto	Pad-0	ESP	41.3378	0.992823	94.622	183.5	1013
Pedrezuela	9878	Monsanto	Pee-0	ESP	37.5964	-1.12043	52.2032	321.333	472
Perín	9879	Monsanto	Per-0	ESP	40.4438	-5.30944	70.5014	139.4	1296
Pino de Bureba	9880	Monsanto	Pib-1	ESP	40.4636	-5.32502	64.0385	247.167	1057
Piedrahita	9881	Monsanto	Pie-0	ESP	40.4543	-4.26365	86.7338	97.2	951
Pico Almenara	9882	Monsanto	Pil-0	ESP	41.6585	2.6591	82.4234	124	109
Piqueras	9883	Monsanto	Piq-0	ESP	40.6096	-4.11822	68.5471	57.8	985
Prádena	9885	Monsanto	Prd-0	ESP	41.1339	-3.68265	65.7566	109.5	1138
Prullans	9886	Monsanto	Pru-0	ESP	42.3798	1.72603	76.0628	77.5	1181
Puente Nueva	9887	Monsanto	Pun-0	ESP	40.4033	-4.77574	54.7762	144.833	826
Ribota	9890	Monsanto	Rib-1	ESP	43.156	-5.0757	56.7127	78.5	470
Santa Pellaia	9891	Monsanto	Sal-0	ESP	41.9267	2.91616	74.8933	559	332
Samprón	9892	Monsanto	Sam-0	ESP	42.683	-6.96504	92.2593	322	800
Senet	9894	Monsanto	Sen-0	ESP	42.5881	0.764288	98.6058	74.6	1452
Sant Feliu de Buixalleu	9895	Monsanto	Sfb-6	ESP	41.7845	2.56993	72.1656	92.8333	261
Santa Marta de Tormes	9897	Monsanto	Smt-1	ESP	40.9506	-5.63523	64.1218	89.25	780
Somosierra	9898	Monsanto	Som-0	ESP	41.138	-3.57964	68.6973	75.3333	1383
Taüll	9899	Monsanto	Tau-0	ESP	42.5396	0.84466	86.8958	72.8333	1669
Triana-Sevilla	9900	Monsanto	Tri-0	ESP	37.3753	-6.00806	104.949	559	5
Usanos	9902	Monsanto	Usa-0	ESP	40.7102	-3.24607	69.1156	113.333	800
Valgañón	9903	Monsanto	Val-0	ESP	42.3081	-3.09636	56.7105	111.667	1352
Valdesotos	9904	Monsanto	Vas-0	ESP	40.9483	-3.31216	81.2503	137	839
El Ventorrillo	9905	Monsanto	Ven-0	ESP	40.7585	-4.01411	104.086	91.8333	1553
Aguarón	9942	MPI	Agu-1	ESP	41.32	-1.34135	67.3946	163	1045
Casas de Miravete	9943	MPI	Cdm-0	ESP	39.7267	-5.74282	96.4539	559	470
Doñana	9944	MPI	Don-0	ESP	36.8323	-6.35981	96.8387	382.8	23
Mérida	9946	MPI	Mer-6	ESP	38.9159	-6.33764	110.926	559	238
La Pedriza	9947	MPI	Ped-0	ESP	40.7756	-3.62215	83.777	104.167	848
Prádena del Rincón	9948	MPI	Pra-6	ESP	41.0504	-3.53949	55.9316	94	1106
Quintela	9949	MPI	Qui-0	ESP	42.693	-6.92879	54.2309	122.333	700
Vielha	9950	MPI	Vie-0	ESP	42.6277	0.763775	105.917	82	1620
Supporting Information Table S1. Geographic and phenotypic information of employed Iberian A. thaliana accessions. Long: Longitude; Lat: Latitude; Alt (m.a.s.l.): Altitude (meter above sea level); DSDS50, days of seeds dry storage required to reach 50% of germination; RRLR, relative root length reduction in %.
