## Supporting Information Table 2 for "Identification of a novel link connecting indole-3-acetamide with abscisic acid biosynthesis and signaling"

### Sheet: Candidate genes
Chromosome Position	P-Value	Gene
Chr14415387	2.318e-05	AT1G12930
Chr14415387	2.318e-05	AT1G12938
Chr14415387	2.318e-05	AT1G12940
Chr14415387	2.318e-05	AT1G12950
Chr14415387	2.318e-05	AT1G12960
Chr14415387	2.318e-05	AT1G12970
Chr14531849	2.956e-05	AT1G13230
Chr14531849	2.956e-05	AT1G13240
Chr14531849	2.956e-05	AT1G13245
Chr14531849	2.956e-05	AT1G13250
Chr14583418	2.318e-05	AT1G13350
Chr14583418	2.318e-05	AT1G13360
Chr14583418	2.318e-05	AT1G13370
Chr14583418	2.318e-05	AT1G13380
Chr14583418	2.318e-05	AT1G13390
Chr15605935	2.893e-06	AT1G16370
Chr15605935	2.893e-06	AT1G16380
Chr15605935	2.893e-06	AT1G16390
Chr15605935	2.893e-06	AT1G16400
Chr15605935	2.893e-06	AT1G16410
Chr15605935	2.893e-06	AT1G16420
Chr15605935	2.893e-06	AT1G16430
Chr15605935	2.893e-06	AT1G16440
Chr15647733	1.635e-05	AT1G16500
Chr15647733	1.635e-05	AT1G16510
Chr15647733	1.635e-05	AT1G16515
Chr15659755	1.635e-05	AT1G16520
Chr15659755	1.635e-05	AT1G16530
Chr15659755	1.635e-05	AT1G16540
Chr15659755	1.635e-05	AT1G16560
Chr15758380	2.187e-05	AT1G16800
Chr15758380	2.187e-05	AT1G16810
Chr15758380	2.187e-05	AT1G16820
Chr15758380	2.187e-05	AT1G16825
Chr15758380	2.187e-05	AT1G16830
Chr15758380	2.187e-05	AT1G16840
Chr15758380	2.187e-05	AT1G16850
Chr15758380	2.187e-05	AT1G16858
Chr15758380	2.187e-05	AT1G16860
Chr17834124	2.466e-05	AT1G22170
Chr17834124	2.466e-05	AT1G22180
Chr17834124	2.466e-05	AT1G22190
Chr17834124	2.466e-05	AT1G22200
Chr17834124	2.466e-05	AT1G22210
Chr19991623	1.521e-05	AT1G28420
Chr19991623	1.521e-05	AT1G28430
Chr110006336	1.163e-06	AT1G28440
Chr110006336	1.163e-06	AT1G28450
Chr110006336	1.163e-06	AT1G28460
Chr110006336	1.163e-06	AT1G28470
Chr110006336	1.163e-06	AT1G28480
Chr110006336	1.163e-06	AT1G28490
Chr110535527	4.499e-06	AT1G30040
Chr110535527	4.499e-06	AT1G30050
Chr110535527	4.499e-06	AT1G30060
Chr110540585	1.251e-05	AT1G30070
Chr112343214	1.764e-05	AT1G33950
Chr112343214	1.764e-05	AT1G33960
Chr112343214	1.764e-05	AT1G33970
Chr112343214	1.764e-05	AT1G33980
Chr2336352	1.076e-05	AT2G01740
Chr2336352	1.076e-05	AT2G01750
Chr2336352	1.076e-05	AT2G01755
Chr2336352	1.076e-05	AT2G01760
Chr2336352	1.076e-05	AT2G01770
Chr2336352	1.076e-05	AT2G01780
Chr2336352	1.076e-05	AT2G01790
Chr2336352	1.076e-05	AT2G01800
Chr2735158	1.115e-06	AT2G02630
Chr2735158	1.115e-06	AT2G02640
Chr2735158	1.115e-06	AT2G02650
Chr2735158	1.115e-06	AT2G02660
Chr27912563	3.193e-05	AT2G18170
Chr27912563	3.193e-05	AT2G18180
Chr27912563	3.193e-05	AT2G18190
Chr27912563	3.193e-05	AT2G18193
Chr27912563	3.193e-05	AT2G18196
Chr28709541	3.333e-05	AT2G20160
Chr28709541	3.333e-05	AT2G20170
Chr28709541	3.333e-05	AT2G20180
Chr28709541	3.333e-05	AT2G20190
Chr28738286	1.117e-05	AT2G20240
Chr28738286	1.117e-05	AT2G20250
Chr28738286	1.117e-05	AT2G20260
Chr28738286	1.117e-05	AT2G20270
Chr28738286	1.117e-05	AT2G20280
Chr28738286	1.117e-05	AT2G20290
Chr28764790	5.031e-05	AT2G20300
Chr28764790	5.031e-05	AT2G20310
Chr28764790	5.031e-05	AT2G20320
Chr28764790	5.031e-05	AT2G20330
Chr31922631	8.036e-05	AT3G06310
Chr31922631	8.036e-05	AT3G06320
Chr31922631	8.036e-05	AT3G06330
Chr31922631	8.036e-05	AT3G06335
Chr31922631	8.036e-05	AT3G06340
Chr31922631	8.036e-05	AT3G06350
Chr31922631	8.036e-05	AT3G06360
Chr31922631	8.036e-05	AT3G06370
Chr32868529	0.0001099	AT3G09300
Chr32868529	0.0001099	AT3G09310
Chr32868529	0.0001099	AT3G09320
Chr32868529	0.0001099	AT3G09330
Chr32868529	0.0001099	AT3G09340
Chr32868529	0.0001099	AT3G09350
Chr32868529	0.0001099	AT3G09360
Chr36733852	8.543e-05	AT3G19390
Chr36733852	8.543e-05	AT3G19400
Chr36733852	8.543e-05	AT3G19410
Chr36733852	8.543e-05	AT3G19420
Chr36733852	8.543e-05	AT3G19430
Chr36733852	8.543e-05	AT3G19440
Chr310557833	1.047e-05	AT3G28290
Chr310557833	1.047e-05	AT3G28291
Chr310557833	1.047e-05	AT3G28300
Chr311009344	0.0001016	AT3G28990
Chr311009344	0.0001016	AT3G29000
Chr311009344	0.0001016	AT3G29010
Chr311009344	0.0001016	AT3G29020
Chr311009344	0.0001016	AT3G29030
Chr315673698	4.981e-05	AT3G43810
Chr315673698	4.981e-05	AT3G43829
Chr315859302	7.735e-05	AT3G44100
Chr315859302	7.735e-05	AT3G44110
Chr318993817	7.91e-05	AT3G51110
Chr318993817	7.91e-05	AT3G51120
Chr318993817	7.91e-05	AT3G51130
Chr318993817	7.91e-05	AT3G51135
Chr318993817	7.91e-05	AT3G51140
Chr318993817	7.91e-05	AT3G51150
Chr318998625	7.91e-05	AT3G51160
Chr322747667	6.232e-05	AT3G61440
Chr322747667	6.232e-05	AT3G61450
Chr322747667	6.232e-05	AT3G61460
Chr322747667	6.232e-05	AT3G61470
Chr322747667	6.232e-05	AT3G61480
Chr41396	1.939e-05	AT4G00005
Chr41396	1.939e-05	AT4G00020
Chr41396	1.939e-05	AT4G00026
Chr431325	1.939e-05	AT4G00060
Chr431325	1.939e-05	AT4G00070
Chr431325	1.939e-05	AT4G00080
Chr431325	1.939e-05	AT4G00085
Chr431325	1.939e-05	AT4G00090
Chr448000	1.939e-05	AT4G00100
Chr448000	1.939e-05	AT4G00110
Chr448000	1.939e-05	AT4G00120
Chr448000	1.939e-05	AT4G00124
Chr448000	1.939e-05	AT4G00130
Chr448000	1.939e-05	AT4G00140
Chr448000	1.939e-05	AT4G00150
Chr486508	1.939e-05	AT4G00190
Chr486508	1.939e-05	AT4G00200
Chr486508	1.939e-05	AT4G00210
Chr486508	1.939e-05	AT4G00220
Chr4107031	1.939e-05	AT4G00230
Chr4107031	1.939e-05	AT4G00231
Chr4107031	1.939e-05	AT4G00232
Chr4107031	1.939e-05	AT4G00234
Chr4107031	1.939e-05	AT4G00238
Chr4107031	1.939e-05	AT4G00240
Chr4107031	1.939e-05	AT4G00250
Chr4107031	1.939e-05	AT4G00260
Chr4136256	1.939e-05	AT4G00300
Chr4136256	1.939e-05	AT4G00305
Chr4136256	1.939e-05	AT4G00310
Chr4136256	1.939e-05	AT4G00315
Chr4136256	1.939e-05	AT4G00320
Chr4136256	1.939e-05	AT4G00330
Chr4136256	1.939e-05	AT4G00335
Chr4249366	1.108e-05	AT4G00550
Chr4251770	9.858e-06	AT4G00560
Chr4251770	9.858e-06	AT4G00570
Chr4251770	9.858e-06	AT4G00580
Chr4251770	9.858e-06	AT4G00585
Chr4251770	9.858e-06	AT4G00590
Chr4251770	9.858e-06	AT4G00600
Chr4251770	9.858e-06	AT4G00610
Chr4251770	9.858e-06	AT4G00620
Chr4251770	9.858e-06	AT4G00630
Chr4262752	9.858e-06	AT4G00650
Chr4262752	9.858e-06	AT4G00651
Chr4266791	9.996e-06	AT4G00660
Chr4914489	1.741e-05	AT4G02060
Chr4914489	1.741e-05	AT4G02070
Chr4914489	1.741e-05	AT4G02075
Chr4914489	1.741e-05	AT4G02080
Chr4914489	1.741e-05	AT4G02090
Chr46112392	1.83e-05	AT4G09660
Chr46112392	1.83e-05	AT4G09670
Chr46112392	1.83e-05	AT4G09680
Chr520856614	5.227e-07	AT5G51290
Chr520856614	5.227e-07	AT5G51300
Chr520856614	5.227e-07	AT5G51310
Chr520856614	5.227e-07	AT5G51330
Chr520856614	5.227e-07	AT5G51340
Chr516531216	9.47e-07	AT5G41310
Chr516531216	9.47e-07	AT5G41315
Chr516531216	9.47e-07	AT5G41320
Chr516531216	9.47e-07	AT5G41330
Chr516531216	9.47e-07	AT5G41340
Chr520861330	4.479e-06	AT5G51350
Chr516237973	1.321e-05	AT5G40500
Chr516237973	1.321e-05	AT5G40510
Chr516237973	1.321e-05	AT5G40520
Chr516237973	1.321e-05	AT5G40530
Chr516237973	1.321e-05	AT5G40540
Chr516237973	1.321e-05	AT5G40545
Chr516237973	1.321e-05	AT5G40550
Chr516237973	1.321e-05	AT5G40560
Chr516237973	1.321e-05	AT5G40570
Chr516005198	1.548e-05	AT5G39960
Chr516005198	1.548e-05	AT5G39970
Chr516005198	1.548e-05	AT5G39980
Chr516005198	1.548e-05	AT5G39990
Chr516005198	1.548e-05	AT5G40000
Chr54988166	2.169e-05	AT5G15320
Chr54988166	2.169e-05	AT5G15330
Chr54988166	2.169e-05	AT5G15340
Chr54988166	2.169e-05	AT5G15350
Chr54988166	2.169e-05	AT5G15360
Chr54988166	2.169e-05	AT5G15380
Chr54988166	2.169e-05	AT5G15390
Chr54988166	2.169e-05	AT5G15400
Chr520840050	2.559e-05	AT5G51250
Chr520840050	2.559e-05	AT5G51260
Chr520840050	2.559e-05	AT5G51270
Chr520840050	2.559e-05	AT5G51280
Chr54941655	2.616e-05	AT5G15180
Chr54941655	2.616e-05	AT5G15190
Chr54941655	2.616e-05	AT5G15200
Chr54941655	2.616e-05	AT5G15210
Chr54941655	2.616e-05	AT5G15220
Chr54941655	2.616e-05	AT5G15230
Chr54941655	2.616e-05	AT5G15240
Chr54941655	2.616e-05	AT5G15250
Chr54926604	2.616e-05	AT5G15160
Chr54926604	2.616e-05	AT5G15170
Chr54926604	2.616e-05	AT5G15175
Chr54946217	2.616e-05	AT5G15254
Chr54946217	2.616e-05	AT5G15260
