## Supporting Information Table 4 for "Identification of a novel link connecting indole-3-acetamide with abscisic acid biosynthesis and signaling"

### Sheet: Sheet1
Primers used for expression analysis
Name	Sequence (5' - 3')
qRT-PCR
qPCRGAPC2For	GAGCTGACTACGTTGTTGAG
qPCRGAPC2Rev	GGAGACAATGTCAAGGTCGG
qPCRAPT1For	TCGTGCTGTTCCTTGCAACCG
qPCRAPT1Rev	GCGGAGGAGAAGAGGCGGAGT
qPCRABA3For	TGCTGCTTCAATTGCTGACATCG
qPCRABA3Rev	TGGAAAGTGACGTTGTGTGCATC
qPCRGA2ox2For	ATTGGACCAAACGGTGACGTTG
qPCRGA2ox2Rev	TTCGGCAACCATCTCCAACACC
qPCRGA2ox6For	GGCGTTGGTCAAATAGGTTTCGG
qPCRGA2ox6Rev	TCTCCCATTCGTCAATGCCTGAAG
qPCRMAPKKK18For	GCTTACGGAACAAGCAAAGG
qPCRMAPKKK18Rev	TTGATCCGTCACACTTGTCG
